# Biomolecular condensation of ERC1 recruits ATG8 and NBR1 to drive autophagosome formation for plant heat tolerance

**DOI:** 10.1101/2024.09.09.611939

**Authors:** Ka Kit Chung, Ziwei Zhao, Kai Ching Law, Juncai Ma, Cheuk Him Chiang, Kwan Ho Leung, Ruben Shrestha, Yixin Wu, Chaorui Li, Ka Ming Lee, Lei Feng, Xibao Li, Kam Bo Wong, Shou-Ling Xu, Caiji Gao, Xiaohong Zhuang

## Abstract

Macroautophagy (hereafter autophagy) is essential for cells to respond to nutrient stress by delivering cytosolic contents to vacuoles for degradation via the formation of a multi-layer vesicle named autophagosome. A set of autophagy-related (ATG) regulators are recruited to the phagophore assembly site for the initiation of phagophore, as well as its expansion and closure and subsequent delivery into the vacuole. However, it remains elusive that how the phagophore assembly is regulated under different stress conditions. Here, we described an unknown *Arabidopsis (Arabidopsis thaliana)* cytosolic ATG8-interaction protein family (ERC1/2), that binds ATG8 and NBR1 to promote autophagy. ERC1 proteins translocate to the phagophore membrane and develop into classical ring-like autophagosomes upon autophagic induction. However, ERC1 proteins form large droplets together with ATG8e proteins when in the absence of ATG8 lipidation activity. We described the property of these structures as phase-separated membraneless condensates by solving the *in vivo* organization with spatial and temporal resolution. Moreover, ERC1 condensates elicits a strong recruitment of the autophagic receptor NBR1. Loss of ERC1 suppressed NBR1 turnover and attenuated plant tolerance to heat stress condition. This work provides novel insights into the mechanical principle of phagophore initiation via an unreported ERC1-mediated biomolecular condensation for heat tolerance in *Arabidopsis*.
