## Supplemental Table 1 for "Biomolecular condensation of ERC1 recruits ATG8 and NBR1 to drive autophagosome formation for plant heat tolerance"

### Sheet: Sheet1
Purpose	Primer name	Primer sequence (5’---3’)
221/121-UBQ-3Flag-3HA-SH3P2	3Flag-3HA-F	﻿GGGGGATCCATGGACTACAAGGACCACGACGGTGACTACAAGGACCACGACATCGACTACAAGGACGACGACGACAAGGGTTACCCATACGATGTTCCAGATTACGCTGGCTACCCATACGATGTTCCAGATTACGCTGGATACCCATACGATGTTCCAGATTACGCTGGAACTAGTATGGATGCAATTAGAAAA
	NOS-R	GGG AAGCTT GAATTC CCGATCTAGTAACATAGATGACAC
1300-UBQ-3Flag-3HA-Turbo	TurboID-F	ggg ggtacc TCTAgA ATGAA AGACA ATACT GTGCC TCTGA
	Turbo-R	ggg gtcgac TTA CTTTTCGGCAGACCGCAGACTGATT
121-UBQ--3Flag-3HA-TurboID-ATG8e	TurboID-F	ggg ggtacc TCTAgA ATGAA AGACA ATACT GTGCC TCTGA
	TurboID-ATG8e-R	TCTTAAAGATGCTTCCTTTATTCATACTAGTCCCCTTTTCGGCAGACCGCAGACTGA
	ATG8e-F	﻿GGGACTAGTATGAATAAAGGAAGCATCTTTAAGA
	NOS-R	GGG AAGCTT GAATTC CCGATCTAGTAACATAGATGACAC
221/121-UBQ-ERC1-GFP/mCherry/Flag	ERC1-F	GGG ACTAGT ATGGGTTACAAAGCAGTTTACCGATCTCTC
	ERC1-R	ggg GTCGAC GAGCTCTGTCTCTTTGTCAAAGAAGTC
1300-UBQ-ERC1-GFP	ERC1-F	GGG ACTAGT ATGGGTTACAAAGCAGTTTACCGATCTCTC
	ERC1-R	ggg ggtaccGAGCTCTGTCTCTTTGTCAAAGAAGTC
221/121/1300-UBQ-ERC2-GFP/Flag	ERC2-F	ggg TCTAGA ATGGGTTTCGGTTCTGTTTATCG
	ERC2-R	gggGGTACCGTACCAAACAACTTGTTCGGTCTCCTTG
1300-UBQ-ERC1-TurboID	TurboID-F	ggg ggtacc ATGAA AGACA ATACT GTGCC TCTGA
	TurboID-HA-NOS-R	TGAACGATCGGGGAAATTCTCATGCGTAATCAGGAACATCGTAAGGGTAAGGCTTTTCGGCAGACCGCAGAC
	NOS-F	GAATTTCCCCGATCGTTCA
	NOS-R	GGG AAGCTT GAATTC CCGATCTAGTAACATAGATGACAC
221-UBQ-CNX-mCherry-ERC1	ERC1-F	GGG ACTAGT ATGGGTTACAAAGCAGTTTACCGATCTCTC
	ERC1-R	ggg ggtacc TTAGAGCTCTGTCTCTTTGTCAAAG
1300-UBQ-mRuby-NBR1	mRuby-F	GGG GGATCC ATGGT GTCTA AGGGC GAAGA
	mRuby-R	ggg ACTAGT CTTGTACAGCTCGTCCATGCC
	NBR1-F	GGGACTAGTATGGAGTCTACTGCTAACGCACTCGTCGTCAA
	NBR1-R	GGGGGTACCTCAAGCCTCCTTCTCCCCTGTGAGGAGAT
pGEX-6P-ERC1	ERC1-F	ggg GGATCC ATgggTTACAAAGCAGTTTACCGAT
	ERC1-R	gggGAATTCGGTACCTTAGAGCTCTGTCTCTTTGTCAAAG
pGEX-6P-ERC1-T1	T1-F	ggg GGATCC ATgggTTACAAAGCAGTTTACCGAT
	T1-R	GGG ctc gag TTA ggtacc GGTTGATCTGTTACCAACAGAGCTA
pGEX-6P-ERC1-T2	T2-F	ggg GGATCC ATG CAGGG ATGCA ACATG GTCCA CCTTG
	T2-R	gggGAATTCGGTACCTTAGAGCTCTGTCTCTTTGTCAAAG
pGEX-6P-ERC1-T3	T3-F	GGG ACTAGT ATGGGTTACAAAGCAGTTTACCGATCTCTC
	T3-R	GGG ctc gag TTA ggtacc CTCTTTCAAGTGTCGGATGTCTTGA
pGEX-6P-ERC1-T4	T4-F	ggg ACTAGT ATgggTTACAAAGCAGTTTACCGATCTCTC
	T4-R	GGG ctc gag TTA ggtacc GGTTGATCTGTTACCAACAGAGCTA
pGEX-6P-ERC2	ERC2-F	ggg GGATCC ATgggTTTCGGTTCTGTTTATCGAT
	ERC2-R	gggGAATTCGGTACCTCAGTACCAAACAACTTGTTCGGTC
pGEX-6P-ERC1-2A	2A-F	ggg GGATCC ATgggTTACAAAGCAGTTTACCGAT
	2A-R	﻿﻿GGG ggtacc ﻿GAGCTCTGTCTCTTTGTCAGCGAAGTCCGCGCCGTCATCCAGAAGCTCCT
221-UBQ-AIMm-GFP	ERC1-F	GGG ACTAGT ATGGGTTACAAAGCAGTTTACCGATCTCTC
	AIM1-R	CATCCTCTTCAAATTAGA gca GGGAGT gca GATGTTGTGAACGAGACATC
	AIM1-F	GATGTCTCGTTCACAACATC
	AIM2-R	CAGCTCCTCCACCTTGTC
	AIM2-F	GATGCTAGTATAGGAGGC gca GATACT gca GACAAGGTGGAGGAGCTG
	ERC1-R	ggg GTCGAC GAGCTCTGTCTCTTTGTCAAAGAAGTC
221-UBQ-ERC1-T1-GFP	T1-F	ggg GGATCC ATGGGTTACAAAGCAGTTTACCGAT
	T1-R	GGG ctc gag TTA ggtacc GGTTGATCTGTTACCAACAGAGCTA
221-UBQ-ERC1-T2-GFP	T2-F	ggg GGATCC ATG CAGGG ATGCA ACATG GTCCA CCTTG
	T2-R	GGG GAATTC CCGATCTAGTAACATAGATGACAC
221-UBQ-ERC1-T3-GFP	T3-F	GGG ACTAGT ATGGGTTACAAAGCAGTTTACCGATCTCTC
	T3-R	GGG ctc gag TTA ggtacc CTCTTTCAAGTGTCGGATGTCTTGA
221-UBQ-ERC1-T4-GFP	T4-F	ggg ACTAGT ATgggTTACAAAGCAGTTTACCGATCTCTC
	T4-R	GGG ctc gag TTA ggtacc GGTTGATCTGTTACCAACAGAGCTA
221-UBQ-ERC1-2A-GFP	2A-F	ggg ACTAGT ATgggTTACAAAGCAGTTTACCGATCTCTC
	2A-R	﻿﻿GGG ggtacc ﻿GAGCTCTGTCTCTTTGTCAGCGAAGTCCGCGCCGTCATCCAGAAGCTCCT
221-UBQ-YFP-ATG8a	ATG8a-F	GGG ggatcc AT ACTAGT ATGATCTTTGCTTGCTTGAAATT
	ATG8a-R	GGG ctcgag ggg ggtacc TCAAGCAACGGTAAGAGATCCAAAA
221-UBQ-YFP-ATG8b	ATG8b-F	ggg GAATTC GGG ACTAGT ATGGAGAAGAACTCCTTCAAGCTTT
	ATG8b-R	GGG CTCGAG TTAGCAGTAGAAAGATCCACCAAAT
221-UBQ-YFP-ATG8c	ATG8c-F	ggg GAATTC GGG ACTAGT ATGACAGGACAAATGGCAACAAAGGAAAATTCTTTAATCG
	ATG8c-R	GGG ggtacc TTAAACCAAACCAAAGGTGTTCTCTCCACTGTAAGTCATG
221-UBQ-YFP-ATG8d	ATG8d-F	ggg GAATTC GGG ACTAGT ATGGCGATTAGCTCCTTCAAGCATG
	ATG8d-R	GGG CTCGAG TTAGAAGAAGATCCCGAACGTGTTC
221-UBQ-YFP-ATG8g	ATG8g-F	ggg GAATTC GGG ACTAGT ATGAGTAACGTCAGCTTCAGGCAGG
	ATG8g-R	GGG CTCGAG TTAAGTCATTGACGATCCAAAAGTG
221-UBQ-YFP-ATG8h	ATG8h-F	ggg GAATTC GGG ACTAGT ATGGGGATTGTTGTCAAGTCTTTCA
	ATG8h-R	GGG CTCGAG TTAGCCGAAAGTTTTCTCGGTGCTG
221-UBQ-YFP-ATG8i	ATG8i-F	ggg GAATTC GGG ACTAGT ATGAAATCGTTCAAGGAACAATACA
	ATG8i-R	GGG CTCGAG TCAACCAAAGGTTTTCTCACTGCTA
Genotyping	erc1-1-LP	AGTCACCATGTCATTTGCCTC
	erc1-1-RP	GGATGTTAATGAAGCTGCAGC
	erc1-2-LP	CTCCAGTTGCTGTTTAGCCTG
	erc1-2-RP	TCCATCACAGTGAACAAGGTTC
	erc2-1-LP	AGACTAGCAGCAGCACTGGAG
	erc2-1-RP	GAGTTTGCTGACTTTGAACGC
	erc2-2-LP	AGGCTAAAGAAGATATCCGCG
	erc2-2-RP	CGCAGAGGAGAAATTTCTGTG
	Sail-BP	GCCTTTTCAGAAATGGATAAATAGCCTTGCTTCC
	SALK_LBb1.3	ATTTTGCCGATTTCGGAAC
	L798 GK_8474	ATAATAACGCTGCGGACATCTACATTTT
RT-PCR	Actin2-F	ACTCTCCCGCTATGTATGTCGCC
	Actin2-R	ATTTCCCGCTCTGCTGTTGTGGT
	ERC1-F	ggg GGATCC ATGGGTTACAAAGCAGTTTACCGAT
	ERC1-R	gggggtaccGAGCTCTGTCTCTTTGTCAAAGAAGTC
	ERC2-F	ggg GGATCC ATGGGTTTCGGTTCTGTTTATCGAT
	ERC2-R	gggGAATTCggtaccTCAGTACCAAACAACTTGTTCGGTC
